# A Pluripotent Stem Cell Platform for in Vitro Systems Genetics Studies of Mouse Development

**DOI:** 10.1101/2024.06.06.597758

**Authors:** Rachel A. Glenn, Stephanie C. Do, Karthik Guruvayurappan, Emily K. Corrigan, Laura Santini, Daniel Medina-Cano, Sarah Singer, Hyein Cho, Jing Liu, Karl Broman, Anne Czechanski, Laura Reinholdt, Richard Koche, Yasuhide Furuta, Meik Kunz, Thomas Vierbuchen

## Abstract

The directed differentiation of pluripotent stem cells (PSCs) from panels of genetically diverse individuals is emerging as a powerful experimental system for characterizing the impact of natural genetic variation on developing cell types and tissues. Here, we establish new PSC lines and experimental approaches for modeling embryonic development in a genetically diverse, outbred mouse stock (Diversity Outbred mice). We show that a range of inbred and outbred PSC lines can be stably maintained in the primed pluripotent state (epiblast stem cells -- EpiSCs) and establish the contribution of genetic variation to phenotypic differences in gene regulation and directed differentiation. Using pooled *in vitro* fertilization, we generate and characterize a genetic reference panel of Diversity Outbred PSCs (n = 230). Finally, we demonstrate the feasibility of pooled culture of Diversity Outbred EpiSCs as “cell villages”, which can facilitate the differentiation of large numbers of EpiSC lines for forward genetic screens. These data can complement and inform similar efforts within the stem cell biology and human genetics communities to model the impact of natural genetic variation on phenotypic variation and disease-risk.
