## Supplemental Table 1 for "A Pluripotent Stem Cell Platform for in Vitro Systems Genetics Studies of Mouse Development"

### Sheet: Sheet1
Background	Line ID	Paper ID	Sex	Mycoplasma	ESC Karyotype	EpiSC Karyotype	Passage at EpiSC Conversion	Passage at EpiSC ATAC-, RNA-seq	Passage at DE Differentiation and ATAC-, RNA-seq	Received from
129S1/SvImJ	AC680	1	M	Negative	Normal	Normal	P10	P16P5	P13P3-P15P5	Laura Reinholdt PhD, the Jackson Laboratory
129S1/SvImJ	AC681	2	M	Negative	Normal	Normal	P9	P15P5	P13P3-P15P5	Laura Reinholdt PhD, the Jackson Laboratory
A/J	AJ13	1	M	Negative	Normal	Normal	N/A	N/A	N/A	Laura Reinholdt PhD, the Jackson Laboratory
A/J	AJ27	2	M	Negative	Normal	Normal	N/A	N/A	N/A	Laura Reinholdt PhD, the Jackson Laboratory
C57BL/6J	B6 4-4	1	M	Negative	Normal	Normal	P10	P16P5	P14P3-P16P5	Christopher L. Baker, Ph.D., the Jackson Laboratory
C57BL/6J	B6 5-1	2	M	Negative	Normal	Normal	P12	P19P5	P16P3-P18-P5	Christopher L. Baker, Ph.D., the Jackson Laboratory
C57BL/6J	B61	3	M	Negative	Normal	Normal	P4	P12P7	P8P3-P10P5	In house
C57BL/6J	B62	4	M	Negative	Normal	Normal	P11	P18P6	P15P3-P15P5	In house
C57BL/6J	B64	5	M	Negative	Normal	Normal	P4	P12P7	P8P3-P10P5	In house
CAST/EiJ	WM078	1	M	Negative	Normal	Normal	P13	P17P4	P17P4-P19P6	Laura Reinholdt PhD, the Jackson Laboratory
CAST/EiJ	WM080	2	M	Negative	Normal	Normal	P12	P15P4	P16P4-P18P6	Laura Reinholdt PhD, the Jackson Laboratory
DBA/2J	55	1	M	Negative	Normal	Normal	P10	P17P7	P13P3-P15P5	Christopher L. Baker, Ph.D., the Jackson Laboratory
NOD/ShiLtJ	AC576	1	M	Negative	Normal	Normal	P9	P15P5	P13P3-P15P5	Laura Reinholdt PhD, the Jackson Laboratory
NOD/ShiLtJ	AC595	2	M	Negative	Normal	Normal	P10	P14P5	P14P3-P16P5	Laura Reinholdt PhD, the Jackson Laboratory
NZO/HiLtJ	AC653	1	M	Negative	Normal	Normal	P9	P20P5	P13P3-P15P5	Laura Reinholdt PhD, the Jackson Laboratory
NZO/HiLtJ	AC671	2	M	Negative	Normal	Normal	P9	P15P5	P13P3-P15P5	Laura Reinholdt PhD, the Jackson Laboratory
PWK/PhJ	AC705	1	M	Negative	Normal	Normal	P13	P19P5	P17P3-P19P4	Laura Reinholdt PhD, the Jackson Laboratory
PWK/PhJ	AC695	2	M	Negative	Normal	Normal	P9	P15P5	P13P3-P15P5	Laura Reinholdt PhD, the Jackson Laboratory
PWK/PhJ	AC698	3	M	Negative	Normal	Normal	P9	P15P5	P13P3-P15P5	Laura Reinholdt PhD, the Jackson Laboratory
PWK/PhJ	AC699	4	F	Negative	Normal	Normal	P7	P19P5	P11P3-P13P5	Laura Reinholdt PhD, the Jackson Laboratory
WSB/EiJ	AC627	1	M	Negative	Normal	Normal	P11	P176P5	P15P3-P15P5	Laura Reinholdt PhD, the Jackson Laboratory
WSB/EiJ	AC635	2	M	Negative	Normal	Normal	P10	P16P5	P14P3-P16P5	Laura Reinholdt PhD, the Jackson Laboratory
