## Supplemental Table 2 for "A Pluripotent Stem Cell Platform for in Vitro Systems Genetics Studies of Mouse Development"

### Sheet: Sheet 1
GigaMUGA ID	Line Name	Sex	Mycoplasma	Percent Missing Genotypes	Number of Crossovers
301	B1-A1	F	Negative	0.544879	742
119	B1-A2	F	Negative	0.609556	683
732	B1-A3	M		0.567915	691
302	B1-A4	F	Negative	0.566143	684
101	B1-A5	M	Negative	0.601582	721
637	B1-A6	F		0.714102	709
303	B1-A7	F	Negative	0.593609	752
821	B1-A9	M	Negative	0.84	694
734	B1-A10	F	Negative	0.560827	703
304	B1-A11	F	Negative	0.537792	746
120	B1-A12	F	Negative	0.546651	764
305	B1-A14	F	Negative	0.554625	719
102	B1-A16	M	Negative	0.600696	704
306	B1-A17	F	Negative	0.526274	697
103	B1-A18	M	Negative	0.582091	702
855	B1-A20	F		0.72	717
736	B1-A21	M	Negative	0.784981	679
307	B1-A22	M	Negative	0.502352	711
104	B1-A23	M	Negative	0.598924	733
121	B1-A24	F	Negative	0.660057	689
737	B1-B1	M	Negative	0.515642	730
105	B1-B5	M	Negative	0.607784	694
640	B1-B7	F	Negative	0.533362	737
641	B1-B11	F		0.653855	731
642	B1-B12	F	Negative	0.623732	722
106	B1-B14	M	Negative	0.60424	705
308	B1-B15	M		0.666259	727
643	B1-B16	F	Negative	0.499694	664
644	B1-B17	F	Negative	0.485519	669
738	B1-B18	M	Negative	0.506782	708
309	B1-B22	M	Negative	0.570573	745
108	B1-B27	M	Negative	0.616644	713
109	B1-B29	M	Negative	0.550195	751
739	B1-B30	F	Negative	0.550195	721
311	B1-B31	M	Negative	0.74334	753
122	B1-B32	F	Negative	0.577661	726
646	B1-B34	F	Negative	0.610442	729
647	B1-B35	F	Negative	0.555511	725
110	B1-B37	M	Negative	0.589179	721
111	B1-B39	M	Negative	0.569687	709
112	B1-B41	M	Negative	0.584749	706
113	B1-B44	M	Negative	0.562599	727
114	B1-B45	M	Negative	0.553739	726
847	B1-B47	F	Negative	0.85	681
123	B1-C4	F	Negative	0.664487	741
115	B1-C16	M	Negative	0.860289	746
116	B1-C17	M	Negative	0.585635	696
124	B1-C24	F	Negative	0.581205	709
117	B1-D1	M		0.575003	702
118	B1-D3	M	Negative	0.591837	750
201	B2-1	M	Negative	0.73448	722
202	B2-2	M	Negative	0.638794	682
203	B2-3	M	Negative	0.821306	724
742	B2-4	M	Negative	0.572345	705
204	B2-5	M	Negative	0.901045	727
314	B2-6	F	Negative	0.539564	696
205	B2-7	M	Negative	0.663601	689
206	B2-8	M	Negative	0.691067	756
207	B2-9	M	Negative	0.552853	697
315	B2-10	F	Negative	0.547537	690
208	B2-11	M	Negative	0.553739	707
209	B2-12	F	Negative	0.523616	733
316	B2-13	F	Negative	0.510326	707
317	B2-14	XO		0.709672	742
318	B2-15	F		0.570573	741
319	B2-16	F	Negative	0.603354	701
210	B2-17	M	Negative	0.613986	718
211	B2-18	M	Negative	0.710558	723
212	B2-19	M	Negative	0.678663	739
320	B2-20	F	Negative	0.514756	738
213	B2-21	M	Negative	0.850544	708
214	B2-22	M	Negative	0.654741	676
321	B2-23	M	Negative	0.60867	738
215	B2-24	M	Negative	0.532476	718
216	B2-25	M	Negative	0.613986	744
217	B2-26	M	Negative	0.574117	694
840	B2-27	M	Negative	0.66	701
843	B2-28	M	Negative	1.61	697
322	B2-29	M	Negative	0.597152	661
837	B2-30	XO	Negative	0.68	730
220	B2-31	F	Negative	0.696383	709
221	B2-32	M	Negative	0.792069	723
324	B2-1A	F	Negative	0.686637	725
222	B2-2A	M	Negative	0.724734	718
223	B2-3A	M	Negative	1.01179	713
224	B2-4A	M	Negative	0.740682	706
401	B3A-1	F	Negative	0.714988	777
402	B3A-2	F	Negative	0.575003	735
832	B3A-3	M	Negative	0.56	736
829	B3A-4	F	Negative	0.58	759
405	B3A-5	F	Negative	0.454509	752
406	B3A-6	F	Negative	0.501466	771
407	B3A-7	M		0.782323	783
408	B3A-8	F	Negative	0.823078	777
409	B3A-9	M	Negative	0.440333	796
410	B3A-10	M	Negative	0.437676	799
411	B3A-11	M	Negative	0.732708	771
412	B3A-12	F	Negative	0.696383	773
414	B3A-14	M		0.456281	757
415	B3A-15	M	Negative	0.757515	785
416	B3A-16	M		0.714988	791
418	B3A-18	F	Negative	0.428816	775
419	B3A-19	F	Negative	0.901931	753
420	B3A-20	M	Negative	0.489949	799
421	B3A-21	M	Negative	0.668917	775
423	B3A-23	M	Negative	0.559055	772
425	B3A-26	M	Negative	0.42793	775
426	B3A-27	F	Negative	0.515642	774
826	B3A-28	F	Negative	0.61	773
819	B3A-29	M	Negative	0.53	802
429	B3A-30	M	Negative	0.485519	759
430	B3A-31	M	Negative	0.470457	765
820	B3A-32	M	Negative	0.5	740
432	B3A-33	M	Negative	0.901045	768
433	B3-A34	M	Negative	0.489063	809
434	B3A-35	M	Negative	0.43236	747
435	B3A-36	M	Negative	0.84257	751
436	B3A-37	M	Negative	0.682207	808
437	B3A-38	F	Negative	0.444763	790
816	B3A-39	M	Negative	0.89	734
833	B3A-40	F	Negative	0.62	731
440	B3A-41	F	Negative	0.731822	761
441	B3A-43	F	Negative	0.662715	753
442	B3A-44	M	Negative	0.660943	790
443	B3A-45	M	Negative	0.800929	744
444	B3A-46	F	Negative	0.551967	754
445	B3A-47	F	Negative	0.690181	791
446	B3A-48	F	Negative	0.62196	755
448	B3A-50	F		0.678663	792
501	B3B-1	F	Negative	0.550195	757
502	B3B-2	F		0.623732	762
503	B3B-3	F	Negative	0.591837	814
504	B3B-4	F	Negative	0.568801	798
505	B3B-5	M	Negative	0.732708	747
506	B3B-6	F	Negative	1.14912	759
507	B3B-7	M	Negative	0.613986	791
508	B3B-8	M	Negative	0.59981	756
509	B3B-9	F	Negative	0.671575	769
859	B3B-10	F		1.28	757
511	B3B-11	F	Negative	0.577661	763
512	B3B-12	F	Negative	0.914334	776
864	B3B-14	F	Negative	0.88	809
515	B3B-15	M		0.871807	727
516	B3B-16	F	Negative	0.82042	799
517	B3B-17	M	Negative	0.805358	763
518	B3B-18	M	Negative	0.687523	782
519	B3B-19	M		1.11368	770
520	B3B-20	M	Negative	0.806244	789
521	B3B-21	F		1.09064	772
522	B3B-22	F		0.91079	795
523	B3B-23	M	Negative	0.49172	775
524	B3B-24	F	Negative	0.559941	764
525	B3B-25	M	Negative	0.591837	767
526	B3B-26	M		0.51387	748
527	B3B-27	M	Negative	0.634364	796
528	B3B-28	F	Negative	0.619302	756
856	B3B-29	F	Negative	1.28	757
530	B3B-30	F	Negative	0.498808	769
865	B3B-31	M	Negative	0.91	791
745	B3B-33	M		0.5	800
534	B3B-34	F	Negative	0.537792	774
535	B3B-35	M	Negative	0.690181	769
536	B3B-36	M	Negative	0.658285	779
537	B3B-37	M	Negative	0.627276	760
538	B3B-38	M	Negative	0.600696	773
539	B3B-39	M	Negative	0.803586	774
540	B3B-40	M		0.989643	788
541	B3B-41	M		0.660943	751
542	B3B-42	F	Negative	0.70347	735
863	B3B-43	F	Negative	0.9	743
544	B3B-44	M		0.627276	746
602	B4A-2	M	Negative	0.570573	807
603	B4A-3	M	Negative	0.863833	813
604	B4A-4	M	Negative	0.837254	778
811	B4A-5	F		0.75	816
606	B4A-6	F		0.516528	795
607	B4A-7	F	Negative	0.590951	789
812	B4A-8	M	Negative	0.75	800
610	B4A-10	M		0.519186	805
612	B4A-12	M		0.576775	803
613	B4A-13	F		0.597152	813
614	B4A-14	M	Negative	0.578547	844
615	B4A-15	M		0.489063	836
616	B4A-16	M		0.511212	780
617	B4A-17	F	Negative	0.682207	819
618	B4A-18	M		0.583863	790
619	B4A-19	M		0.497922	844
620	B4A-20	F		0.615758	783
621	B4A-21	M	Negative	0.598924	835
623	B4A-23	M	Negative	0.575889	818
624	B4A-24	M		0.471343	800
625	B4A-25	M		0.536906	817
626	B4A-26	M	Negative	0.553739	806
627	B4A-27	M	Negative	0.589179	852
628	B4A-28	M	Negative	0.505896	822
630	B4A-30	M	Negative	0.536906	807
631	B4A-31	M	Negative	0.517414	783
632	B4A-32	F	Negative	0.460711	818
633	B4A-33	M		0.478431	792
634	B4A-34	F		0.821306	779
635	B4A-35	M		0.689295	811
636	B4A-36	M	Negative	0.620188	792
701	B4B-5	F	Negative	0.575889	818
702	B4B-6	M	Negative	0.516528	788
814	B4B-7	F	Negative	0.69	755
802	B4B-8	M		1.31303	802
705	B4B-9	F	Negative	0.658285	833
706	B4B-11	XO		0.651197	773
708	B4B-13	M	Negative	1.03749	828
709	B4B-14	XO		0.51387	836
710	B4B-15	M	Negative	0.561713	845
711	B4B-16	F	Negative	0.53159	827
712	B4B-17	F		0.660943	782
713	B4B-18	F	Negative	0.551967	793
714	B4B-20	F	Negative	0.590951	786
715	B4B-21	F		0.62196	809
716	B4B-22	F	Negative	0.654741	814
717	B4B-23	F	Negative	0.490835	813
718	B4B-24	M	Negative	0.489949	814
719	B4B-25	F		0.536906	778
720	B4B-27	M		0.606012	869
721	B4B-28	M		0.569687	804
722	B4B-29	M	Negative	0.512984	789
723	B4B-30	M	Negative	0.519186	788
724	B4B-31	F	Negative	0.50058	833
725	B4B-32	F	Negative	0.502352	779
726	B4B-33	F		0.731822	870
727	B4B-34	F	Negative	0.672461	792
728	B4B-35	F	Negative	0.59981	797
729	B4B-36	M		0.493492	818
