## Supplemental Table 3 for "A Pluripotent Stem Cell Platform for in Vitro Systems Genetics Studies of Mouse Development"

### Sheet: Cell lines
REAGENT or RESOURCE	SOURCE	CATALOG
CF1 Mouse Embryonic Fibroblasts, irradiated	ThermoFisher Scientific	A34181
C57BL/6J Mouse Embryonic Fibroblasts, irradiated	ThermoFisher Scientific	A34961
129S1/SvlmJ mESC lines, JAX strain #2448	Laura Reinholdt, Jackson Labs	Table S1
A/J mESC lines, JAX strain #646	Laura Reinholdt, Jackson Labs	Table S1
C57BL/6J mESC lines, JAX strain #664	Christopher Baker and Laura Reinholdt, Jackson Labs	Table S1
CAST/EiJ mESC lines, JAX strain #928	Laura Reinholdt, Jackson Labs	Table S1
NOD/SHiLtJ mESC lines, JAX strain #1976	Laura Reinholdt, Jackson Labs	Table S1
NZO/HiltJ mESC lines, JAX strain #2105	Laura Reinholdt, Jackson Labs	Table S1
PWD/PhJ mESC lines, JAX strain #4660	Laura Reinholdt, Jackson Labs	Table S1
WSB/EiJ mESC lines, JAX strain #1145	Laura Reinholdt, Jackson Labs	Table S1
230 IVF mESC lines	Yas Furuta Lab, MSK Core	Table S2

### Sheet: Chemicals, peptides, and recomb
REAGENT or RESOURCE	SOURCE	CATALOG
2-mercaptoethanol	Gibco	#21985023
Accutase	Gibco	#A1110501
Activin A	Peprotech	#120-14P
Apo-transferrin	InVitra	#777TRF029
B27 supplement (with Vitamin A)	Gibco	#17504044
B27 supplement (without vitamin A)	Gibco	#12587010
BenchMark Fetal bovine serum	Gemini	#100-106
Cellartis 3i mES/iPSC medium	Takara Bio	#1181722446
Cell recovery solution	Corning	#354253
CHIR99201	Tocris Bioscience	#252917-06-9
Chroman 1	MedChem Express	#HY-15392
Collagenase Type IV	Gibco	#17104019
Cook IVF Medium	Cook Medium	#K-RVFE
DAPI	Thermo Scientific	#D1306
Digitonin	Millipore-Sigma	#D-141
DMEM with glutamax	Gibco	#10564029
DMEM/F12	Gibco	#11320082
eBioscience Fixation/Permeabilization Concentrate	Invitrogen	#00-5123
eBioscience Fixation/Permeabilization Diluent	Invitrogen	#00-5223-56
eBiocience Permeabiliation Buffer	Invitrogen	#00-8333
EDTA (0.5 M), pH 8.0, RNase-free	Invitrogen	#AM9261
Embryo Max KSOM	Millipore-Sigma	#MR-121-D
Emircasan	Selleckchem	#S7775
ESGRO LIF	Sigma	#ESG1107
F12 with GlutaMAX	Gibco	#31765035
Fertiup	CosmoBio	#KYD-002-05-EX
Fetal bovine serum	Gemini	#100-106
Fibronectin	Millipore-Sigma	#FC010
Flowmi cell strainer	Bel-Art	#136800040
Glutamax	Gibco	#35050061
Ham's F12 Nutrient Mix with GlutaMAX	Gibco	31765035
Heat stable reocmbinant human bFGF	Gibco	PHG0360
IMDM	Gibco	1244053
Insulin	Millipore-Sigma	91077C
Knockout serum replacement	Gibco	10828028
Laminin from Engelbreth-Holm-Swarm murine sacroma basement membrane	Millipore-Sigma	L2020
LDN-193189	Stemgent	04-0074
Monothioglycerol	Millipore-Sigma	M6145
N2 supplement	Gibco	17502048
Neurobasal Media	Gibco	21103049
Non-essential amino acids	Gibco	11140050
NP-40 detergent	Millipore-Sigma	74385
NVP-TNKS656	Selleck Chemicals	S7238
OctoMACS separator	Miltenyi Biotech	130-048-501
16% Formaldehyde (w/v), Methanol-free	Thermo Scientific	28908
PD0325901	Tocris Bioscience	4192
Penicillin/streptomycin (100X)	Gibco	15140122
Peremabilization buffer	Invitrogen	00-8333
Polyvinyl Alcohol	Millipore-Sigma	341584
Pregnant Mere Serum Gonadotropin (PMSG, 5-7.5 IU)	ProSpec Bio	HOR-272
rhLaminin-521 (100ug/mL)	Gibco	A29248
Sodium pyruvate	Gibco	11360070
16% Formaldehyde (w/v), Methanol-free	Thermo Scientific	28908
Thiazovivin	Millipore-Sigma	SML1045
Triton X-100	Millipore-Sigma	9002-93-1
TRI Reagent	Sigma Life Science	MKCL7408
0.25% Trypsin-EDTA	Gibco	25200-056
Tween-20	Boston Bioproducts	P-934

### Sheet: Commercial Assays
REAGENT or RESOURCE	SOURCE	CATALOG
anti-rat IgG MicroBeads	Miltenyi Biotech	#130-048-501
Dual Index Kit TT Set A 96 rxns	10x genomics	#1000215
MACS multistand	Miltenyi Biotech	#130-042-303
MS column	Miltenyi Biotech	#130-122-727
Qiagen Dneasy Blood & Tissue Kit	Qiagen	#69504
Tn5 enzyme and tagmentation buffer	Illumina	#20034198

### Sheet: Software and Algorithms
TYPE	SOURCE
ATAC-seq	Buenrostro et al., 2015	dx.doi.org/10.17504/protocols.io.bv9mn946
BasePair	https://www.basepairtech.com/
Bowtie2	Langmead and Salzberg, 2012
Cell Ranger	10x Genomics Cloud
CIS-BP database	Weirauch et al., 2014
Cytek Aurora
DESeq2	Love et al., 2014
fastp
featureCounts	Liao et al., 2014
FIMO	Grant et al., 2011
HOMER (v4.11)	Heinz et al., 2010
Illumina Infinium platform
karyoploteR
MACS2	Gaspar, 2018 preprint
MEME suite	Bailey et al., 2009
pcaExplorer	Marini and Binder, 2019
pheatmap	Marini and Binder, 2019
Qubit. i5	Mezger et al. (2018)
Qubit. I7	Mezger et al. (2018)
Rstudio
R/qtl2	Broman et al. (2019)
Salmon	Patro et al., 2017
Sambamba

### Sheet: Deposited Data
TYPE	ACCESS
Flow Cytometry Data	This paper
RNA seq data and analysis
ATAC-seq data and analysis
Single-cell RNA seq data and analysis
