## Supplemental Table 4 for "A Pluripotent Stem Cell Platform for in Vitro Systems Genetics Studies of Mouse Development"

### Sheet: Antibodies
REAGENT or RESOURCE	CONCENTRATION	SOURCE	CATALOG
Alexa 488 Anti-Human SOX17 conjugated antibody	5uL/10^6 cells	R&D Systems	AF1924
Alexa 488 donkey Anti-Rabbit	1:500	Invitrogen	A-21206
Alexa 555 donkey Anti-Mouse	1:500	R&D Systems	A-31570
Alexa 647 chicken Anti-Goat	1:500	invitrogen	A-21449
Alexa 647 Anti-mouse CD184 conjugated antibody	0.5ug/10^6 cells	Biolegend	146504
Anti-FOXA2	1:500	Abcam	AB157524
Anti-SOX1	1:200	EMD Millipore	AF3369
Anti-SOX17	1:200	BD Pharmingen	561462
Anti-TBX6	1:200	R&D Systems	AF1924
